# mulea - an R package for enrichment analysis using multiple ontologies and empirical FDR correction

**DOI:** 10.1101/2024.02.28.582444

**Authors:** Cezary Turek, Márton Ölbei, Tamás Stirling, Gergely Fekete, Ervin Tasnádi, Leila Gul, Balázs Bohár, Balázs Papp, Wiktor Jurkowski, Eszter Ari

## Abstract

Traditional gene set enrichment analyses are typically limited to a few ontologies and do not account for the interdependence of gene sets or terms, resulting in overcorrected *p*-values. To address these challenges, we introduce *mulea*, an R package offering comprehensive overrepresentation and functional enrichment analysis. *mulea* employs an innovative *empirical false discovery rate (eFDR) correction method*, specifically designed for interconnected biological data, to accurately identify significant terms within diverse ontologies. *mulea* expands beyond traditional tools by incorporating a wide range of ontologies, encompassing Gene Ontology, pathways, regulatory elements, genomic locations, and protein domains. This flexibility enables researchers to tailor enrichment analysis to their specific questions, such as identifying enriched transcriptional regulators in gene expression data or overrepresented protein domains in protein sets. To facilitate seamless analysis, *mulea* provides gene sets (in standardised GMT format) for 27 model organisms, covering 16 databases and various identifiers resulting in almost 900 files. Additionally, the *muleaData* ExperimentData Bioconductor package simplifies access to these pre-defined ontologies. Finally, *mulea*’s architecture allows for easy integration of user-defined ontologies, expanding its applicability across diverse research areas.

**Availability and Implementation:** Software for the tools demonstrated in this article is available as an *R* package on GitHub: https://github.com/ELTEbioinformatics/mulea.
