## Supplementary Table 1 for "mulea - an R package for enrichment analysis using multiple ontologies and empirical FDR correction"

### Sheet: Summary
Ontology category	Ontology name	Short description of content	Primary identifier used in the ontology	Reference
Gene expression	FlyAtlas	Tissue specific expression data for Drosophila melanogaster.	EnsemblID	Chintapalli,V.R. et al. (2007) Using FlyAtlas to identify better Drosophila melanogaster models of human disease. Nat Genet, 39, 715–720.
	ModEncode	Functional characterization (cell line, temporal expression, tissue expression, treatment) of elements for Caenorhabditis elegans and Drosophila melanogaster.	Gene symbol	The Modencode Consortium et al. (2010) Identification of functional elements and regulatory circuits by Drosophila modENCODE. Science, 330, 1787–1797.
Genomic location	Chromosomal Bands	Location of genes on the chromosome.	EnsemblID	Martin,F.J. et al. (2023) Ensembl 2023. Nucleic Acids Res, 51, D933–D941.
	Consecutive genes	n consecutive genes on the chromosome.	EnsemblID OR LocusID
miRNA regulation	miRTarBase	Experimentally validated miRNA - target interactions.	Gene symbol	Huang,H.-Y. et al. (2022) miRTarBase update 2022: an informative resource for experimentally validated miRNA–target interactions. Nucleic Acids Res, 50, D222–D230.
Gene Ontology	GO	Gene Ontology (GO) categorizes genes into unified categories and attributes.	Gene symbol	The Gene Ontology Consortium et al. (2023) The Gene Ontology knowledgebase in 2023. Genetics, 224, iyad031.
Pathway	Pathway Commons	Collection of biological pathway and interaction data.	Gene symbol	Rodchenkov,I. et al. (2020) Pathway Commons 2019 Update: integration, analysis and exploration of pathway data. Nucleic Acids Res, 48, D489–D497.
	Reactome	Collection of biological pathway and interaction data.	UniprotID OR LocusID	Jassal,B. et al. (2020) The reactome pathway knowledgebase. Nucleic Acids Res, 48, D498–D503.
	Signalink	Interaction database focussing on pathways and interactions of pathways.	UniprotID	Csabai,L. et al. (2022) SignaLink3: a multi-layered resource to uncover tissue-specific signaling networks. Nucleic Acids Res, 50, D701–D709.
	Wikipathways	Collection of biological pathway and interaction data.	EntrezID	Martens,M. et al. (2021) WikiPathways: connecting communities. Nucleic Acids Res, 49, D613–D621.
Protein domain	PFAM	Protein domain structure database.	UniprotID	Mistry,J. et al. (2021) Pfam: The protein families database in 2021. Nucleic Acids Res, 49, D412–D419.
Transcription factor regulation	ATRM	Transcription factor - target gene interactions for Arabidopsis thaliana.	Gene symbol	Jin,J. et al. (2015) An Arabidopsis transcriptional regulatory map reveals distinct functional and evolutionary features of novel transcription factors. Mol Biol Evol, 32, 1767–1773.
	dorothEA	Transcription factor - target gene interactions for human and mouse.	Gene symbol	Garcia-Alonso,L. et al. (2019) Benchmark and integration of resources for the estimation of human transcription factor activities. Genome Res, 29, 1363–1375.
	RegulonDB	Transcription factor - target gene interactions for Escherichia coli bacteria.	Gene symbol	Tierrafría,V.H. et al. (2022) RegulonDB 11.0: Comprehensive high-throughput datasets on transcriptional regulation in Escherichia coli K-12. Microb Genom, 8, 000833.
	TFLink	Small- and lagre-scale transcription factor - target gene interactions for human and 6 model organisms.	UniprotID	Liska,O. et al. (2022) TFLink: an integrated gateway to access transcription factor–target gene interactions for multiple species. Database, 2022, baac083.
	TRRUST	Transcription factor - target gene interactions for human.	Gene symbol	Han,H. et al. (2018) TRRUST v2: an expanded reference database of human and mouse transcriptional regulatory interactions. Nucleic Acids Res, 46, D380–D386.
	Yeastract	Transcription factor - target gene interactions for Saccharomyces cerevisiae.	Gene symbol	Teixeira,M.C. et al. (2018) YEASTRACT: an upgraded database for the analysis of transcription regulatory networks in Saccharomyces cerevisiae. Nucleic Acids Res, 46, D348–D353.

### Sheet: Abbreviations
Abbreviation	Explanation
EnsemblID	Identifiers used by the Ensembl database (https://www.ensembl.org/index.html)
EntrezID	Entrez gene identifiers (https://www.ncbi.nlm.nih.gov/pmc/articles/PMC1761442/)
Gene symbol	Gene symbol, a short-form abbreviation of a particular gene.
LocusID	Stable original identifier for each locus.
UniprotID	Uniprot is a protein sequence and function database (https://www.uniprot.org/)

### Sheet: Available datasets for all spec
Ontology type	Taxonomic ID	Gene expression		Genomic location		miRNA regulation	Gene Ontology	Pathways				Protein domain	Transcription factor regulation						SUM
Ontology name		Flyatlas	ModEncode	Chromosomal Bands	Consecutive genes (5, 10, 20)	miRTarBase	GO (All, BP, CC, MF)	Pathway Commons	Reactome	SignaLink	WikiPathways	PFAM	ATRM	dorothEA	RegulonDB	TFLink	TRRUST	Yeastract
Species or strain scientific name
Arabidopsis thaliana	3702				3	1	4		1		1	1	1						12
Bacillus subtilis	1423				3							1							4
Bacteroides thetaiotaomicron VPI-5482	226186				3							1							4
Bifidobacterium longum	216816				3														3
Bos taurus	9913						4		1		1								6
Caenorhabditis elegans	6239				3	1	4		1	1	1	1				3			15
Chlamydomonas reinhardtii	3055				3							1							4
Danio rerio	7955				3	1	4		1	1	1	1				3			15
Daphnia pulex	6669				3														3
Dictyostelium discoideum	44689				3		4		1			1							9
Drosophila melanogaster	7227	1	4	1	3	1	4		1	1	1	1				3			21
Drosophila simulans	7240				3							1							4
Escherichia coli	562				3		4					1			1				9
Gallus gallus	9031				3	1	4		1		1	1							11
Homo sapiens	9606			1	3	1	4	1	1	1	1	1		1		3	1		19
Macaca mulatta	9544				3							1							4
Mus musculus	10090			1	3	1	4		1		1	1		1		3	1		17
Mycobacterium tuberculosis	1773				3							1							4
Neurospora crassa	5141				3							1							4
Pan troglodytes	9598				3						1	1							5
Rattus norvegicus	10116			1	3	1	4		1		1	1				3			15
Saccharomyces cerevisiae	4932				3		4		1		1	1				3		1	14
Salmonella enterica subsp. enterica serovar Typhimurium str. LT2	99287				3							1							4
Schizosaccharomyces pombe	4896				3		4		1			1							9
Tetrahymena thermophila	5911				3							1							4
Xenopus tropicalis	8364				3				1			1							5
Zea mays	4577				3							1							4
SUM		1	4	4	78	8	52	1	13	4	11	24	1	2	1	21	2	1	228

### Sheet: Available identifiers for datas
	Ontology type	Gene expression		Genomic location		miRNA regulation	Gene Ontology	Pathways				Protein domain	Transcription factor regulation
	Ontology name	Flyatlas	ModEncode	Chromosomal Bands	Consecutive genes (5, 10, 20)	miRTarBase	GO (All, BP, CC, MF)	Pathway Commons	Reactome	SignaLink	WikiPathways	PFAM	ATRM	dorothEA	RegulonDB	TFLink	TRRUST	Yeastract
Species or strain scientific name	Taxonomy ID
Arabidopsis thaliana	3702				EntrezID, Gene symbol, EnsemblID, UniprotID	EntrezID, Gene symbol, EnsemblID, UniprotID	EnsemblID, EntrezID, Gene symbol, UniprotID		EnsemblID/EnsemblID, EntrezID, Gene symbol, EnsemblID, UniprotID		EntrezID, Gene symbol, EnsemblID, UniprotID	EntrezID, Gene symbol, EnsemblID, UniprotID	EntrezID, Gene symbol, EnsemblID, UniprotID
Bacillus subtilis	1423				LocusID, UniprotID, EntrezID							LocusID, UniprotID, EntrezID
Bacteroides thetaiotaomicron VPI-5482	226186				LocusID, UniprotID, EntrezID							LocusID, UniprotID, EntrezID, Gene symbol
Bifidobacterium longum	216816				LocusID, UniprotID, EntrezID, Gene symbol
Bos taurus	9913						EnsemblID, EntrezID, Gene symbol, UniprotID		EnsemblID, EntrezID, Gene symbol, UniprotID		EnsemblID, EntrezID, Gene symbol, UniprotID
Caenorhabditis elegans	6239				EnsemblID, EntrezID, Gene symbol, UniprotID	EnsemblID, EntrezID, Gene symbol, UniprotID	EnsemblID, EntrezID, Gene symbol, UniprotID		EnsemblID, EntrezID, Gene symbol, UniprotID	EnsemblID, EntrezID, Gene symbol, UniprotID	EnsemblID, EntrezID, Gene symbol, UniprotID	EnsemblID, EntrezID, Gene symbol, UniprotID				EntrezID, Gene symbol, EnsemblID, UniprotID
Chlamydomonas reinhardtii	3055				EnsemblID, EntrezID, Gene symbol, UniprotID							EntrezID, Gene symbol, EnsemblID, UniprotID
Danio rerio	7955				EntrezID, Gene symbol, EnsemblID, UniprotID	EnsemblID, EntrezID, Gene symbol, UniprotID	EnsemblID, EntrezID, Gene symbol, UniprotID		EnsemblID, EntrezID, Gene symbol, UniprotID	EnsemblID, EntrezID, Gene symbol, UniprotID	EnsemblID, EntrezID, Gene symbol, UniprotID	EnsemblID, EntrezID, Gene symbol, UniprotID				EntrezID, Gene symbol, EnsemblID, UniprotID
Daphnia pulex	6669				Gene symbol, EnsemblID, UniprotID
Dictyostelium discoideum	44689				EntrezID, Gene symbol, EnsemblID, UniprotID		EnsemblID, EntrezID, Gene symbol, UniprotID		EnsemblID, EntrezID, Gene symbol, UniprotID			EntrezID, Gene symbol, EnsemblID, UniprotID
Drosophila melanogaster	7227	EnsemblID, EntrezID, FlybaseID, Gene symbol, UniprotID	EnsemblID, EntrezID, Gene symbol, UniprotID	EntrezID, FlybaseID, Gene symbol, UniprotID	EntrezID, Gene symbol, EnsemblID, UniprotID	EnsemblID, EntrezID, Gene symbol, UniprotID	Uniprot, EntrezID, Gene symbol, EnsemblID		EnsemblID, EntrezID, Gene symbol, UniprotID	EnsemblID, EntrezID, Gene symbol, UniprotID	EnsemblID, EntrezID, Gene symbol, UniprotID	EnsemblID, EntrezID, Gene symbol, UniprotID				EntrezID, Gene symbol, EnsemblID, UniprotID
Drosophila simulans	7240				EnsemblID							EnsemblID, EntrezID, Gene symbol, UniprotID
Escherichia coli	562				LocusID		LocusID, EntrezID, Gene symbol, UniprotID					EntrezID, Gene symbol, LocusID, UniprotID			EntrezID, Gene symbol, LocusID, UniprotID
Gallus gallus	9031				EntrezID, Gene symbol, EnsemblID, UniprotID	Gene symbol	EnsemblID, EntrezID, Gene symbol, UniprotID		EnsemblID, EntrezID, Gene symbol, UniprotID		EnsemblID, EntrezID, Gene symbol, UniprotID	EnsemblID, EntrezID, Gene symbol, UniprotID
Homo sapiens	9606			EnsemblID, EntrezID, Gene symbol, UniprotID	EntrezID, Gene symbol, EnsemblID, UniprotID	EnsemblID, EntrezID, Gene symbol, UniprotID	EnsemblID, EntrezID, Gene symbol, UniprotID	EnsemblID, EntrezID, Gene symbol, UniprotID	EnsemblID, EntrezID, Gene symbol, UniprotID	EnsemblID, EntrezID, Gene symbol, UniprotID	EnsemblID, EntrezID, Gene symbol, UniprotID	EnsemblID, EntrezID, Gene symbol, UniprotID		EnsemblID, EntrezID, Gene symbol, UniprotID		EntrezID, Gene symbol, EnsemblID, UniprotID	EnsemblID, EntrezID, Gene symbol, UniprotID
Macaca mulatta	9544				EntrezID, Gene symbol, EnsemblID, UniprotID							EnsemblID, EntrezID, Gene symbol, UniprotID
Mus musculus	10090			EnsemblID, EntrezID, Gene symbol, UniprotID	EntrezID, Gene symbol, EnsemblID, UniprotID	EnsemblID, EntrezID, Gene symbol, UniprotID	EnsemblID, EntrezID, Gene symbol, UniprotID		EnsemblID, EntrezID, Gene symbol, UniprotID		EnsemblID, EntrezID, Gene symbol, UniprotID	EnsemblID, EntrezID, Gene symbol, UniprotID		EnsemblID, EntrezID, Gene symbol, UniprotID		EntrezID, Gene symbol, EnsemblID, UniprotID	EnsemblID, EntrezID, Gene symbol, UniprotID
Mycobacterium tuberculosis	1773				EntrezID, Gene symbol, LocusID, UniprotID							EntrezID, Gene symbol, LocusID, UniprotID
Neurospora crassa	5141				EntrezID, Gene symbol, EnsemblID, UniprotID							EntrezID, Gene symbol, EnsemblID, UniprotID
Pan troglodytes	9598				EntrezID, Gene symbol, EnsemblID, UniprotID						EnsemblID, EntrezID, Gene symbol, UniprotID	EnsemblID, EntrezID, Gene symbol, UniprotID
Rattus norvegicus	10116			EnsemblID, EntrezID, Gene symbol, UniprotID	EntrezID, Gene symbol, EnsemblID, UniprotID	EnsemblID, EntrezID, Gene symbol, UniprotID	EnsemblID, EntrezID, Gene symbol, UniprotID		EnsemblID, EntrezID, Gene symbol, UniprotID		EnsemblID, EntrezID, Gene symbol, UniprotID	EnsemblID, EntrezID, Gene symbol, UniprotID				EntrezID, Gene symbol, EnsemblID, UniprotID
Saccharomyces cerevisiae	4932				EntrezID, Gene symbol, EnsemblID, UniprotID		EntrezID, Gene symbol, UniprotID		EnsemblID, EntrezID, Gene symbol, UniprotID		Gene symbol, EnsemblID, UniprotID	EntrezID, Gene symbol, EnsemblID, UniprotID				EntrezID, Gene symbol, EnsemblID, UniprotID		EntrezID, Gene symbol, EnsemblID, UniprotID
Salmonella enterica subsp. enterica serovar Typhimurium str. LT2	99287				EntrezID, Gene symbol, LocusID, UniprotID							EntrezID, Gene symbol, LocusID, UniprotID
Schizosaccharomyces pombe	4896				EntrezID, Gene symbol, EnsemblID, UniprotID		EnsemblID, EntrezID, Gene symbol, UniprotID		EnsemblID, EntrezID, Gene symbol, UniprotID			EntrezID, Gene symbol, EnsemblID, UniprotID
Tetrahymena thermophila	5911				EntrezID, Gene symbol, EnsemblID, UniprotID							EntrezID, Gene symbol, EnsemblID, UniprotID
Xenopus tropicalis	8364				EntrezID, Gene symbol, EnsemblID, UniprotID				EnsemblID, EntrezID, Gene symbol, UniprotID			EnsemblID, EntrezID, Gene symbol, UniprotID
Zea mays	4577				EntrezID, Gene symbol, EnsemblID, UniprotID							EntrezID, Gene symbol, EnsemblID, UniprotID
