## Supplementary Table 2 for "mulea - an R package for enrichment analysis using multiple ontologies and empirical FDR correction"

### Sheet: Comparison with other software
Name	Nr. of different species	Ontology types	Multiple gene/protein IDs	Can supply custom ontology	Test types	Multiple testing correction	Available as	References
mulea	27	24	yes	yes	GSEA, ORA	empirical, BH, Bonferroni	R package	https://github.com/ELTEbioinformatics/mulea
clusterProfiler	20	16	provides a mapper function	yes	GSEA, ORA, biological theme comparison	multiple standard methods (includes BH, Bonferroni)	R package	Wu,T. et al. (2021) clusterProfiler 4.0: a universal enrichment tool for interpreting omics data. The Innovation, 2, 100141.
Enrichr	5	42	no	no	ORA	custom method	Web server, API	Kuleshov,M.V. et al. (2016) Enrichr: a comprehensive gene set enrichment analysis web server 2016 update. Nucleic Acids Res, 44, W90–W97.
Funcassociate	35	1	no	yes	GSEA, ORA	empirical	Web server, API	Berriz,G.F. et al. (2009) Next generation software for functional trend analysis. Bioinformatics, 25, 3043–3044.
g:Profiler	467	11	yes	no	ORA	custom method	Web server, API, R package	Raudvere,U. et al. (2019) g:Profiler: a web server for functional enrichment analysis and conversions of gene lists (2019 update). Nucleic Acids Res, 47, W191–W198.
InterMine	83	depends on chosen species	provides a mapper function	yes	GSEA	Bonferroni, BH, Holm-Bonferroni, Gene length correction	Web server, API	Lyne, R. et al. (2022) HumanMine: advanced data searching, analysis and cross-species comparison. Database, 2022, baac054.
Webgestalt	12	6	yes	no	GSEA, ORA, Network Topology-based Analysis (NTA)	multiple standard methods (includes BH, Bonferroni)	Web server, API, R package	Liao,Y. et al. (2019) WebGestalt 2019: gene set analysis toolkit with revamped UIs and APIs. Nucleic Acids Res, 47, W199–W205.
Abbreviation	Explanation
GSEA	Gene Set Enrichment Analysis
ORA	Overrepresentation Analysis
BH	Benjamini-Hochberg procedure for multiple testing correction
API	Application Programming Interface
